# Cyclical transcription factor AP2XII-9 is a key activator for asexual division and apicoplast inheritance in *Toxoplasma gondii* tachyzoite

**DOI:** 10.1101/2024.05.01.592006

**Authors:** Yuehong Shi, Xuan Li, Yingying Xue, Dandan Hu, Xingju Song

## Abstract

*Toxoplasma gondii* is an intracellular parasitic protozoan that poses a significant risk to pregnant women and immunocompromised individuals*. T. gondii* tachyzoites duplicate rapidly in host cells during acute infection through endodyogeny. This highly regulated division process is accompanied by complex gene regulation networks. TgAP2XII-9 is a cyclical transcription factor, but its specific role in the parasite cell cycle is not fully understood. Here, we demonstrate that TgAP2XII-9 is identified as a nuclear transcription factor and is dominantly expressed during the S/M phase of the tachyzoite cell cycle. CUT&Tag results indicate that TgAP2XII-9 targets key genes for the moving junction machinery (RON2, 4, 8) and daughter cell inner membrane complex (IMC). TgAP2XII-9 deficiency resulted in a significant downregulation of rhoptry proteins and rhoptry neck proteins, leading to a severe defect in the invasion and egress efficiency of tachyzoites. Additionally, the loss of TgAP2XII-9 correlated with a substantial downregulation of multiple IMC and apicoplast proteins, leading to disorders of daughter bud formation and apicoplast inheritance, and further contributing to the inability of cell division and intracellular proliferation. Our study reveals that TgAP2XII-9 acts as a critical S/M-phase regulator that orchestrates the endodyogeny and apicoplast division in *T. gondii* tachyzoite. This study contributes to a broader understanding of the complexity of the parasite’s cell cycle and its key regulators.

Significance: The intracellular apicoplast parasite *Toxoplasma gondii* posts great threat to the public health. The acute infection of *T. gondii* tachyzoite relies on efficient invasion by forming a moving junction structure and also fast replication by highly regulated endodyogeny. This study shows that an ApiAP2 transcription factor TgAP2XII-9 acts as an activator for the S/M-phase gene expression, including genes related to daughter buds and moving junction formation. Loss of TgAP2XII-9 results significant growth defects and disorders in endodyogeny and apicoplast inheritance of the parasites. Our results provide valuable insights into the transcriptional regulation of parasite cell cycle and invading machinery in *T. gondii*.
