## Supplementary material for "Cyclical transcription factor AP2XII-9 is a key activator for asexual division and apicoplast inheritance in *Toxoplasma gondii* tachyzoite": Table S1

### Sheet: Sheet1
Table S1: Primers used for this study.
primer name	sequences	usage
Tg-AP2XII-9-5Flank-F	TCGGCATTCGAAGAACATGAAAAGTCTTTTCTGGACGTCGCTAGCAAGGGCTCGGGCTC	Primers containing 39 bp homology arms were used to amplify the donor DNA for C-terminal epitope AID tagging of TgAP2XII-9
Tg-AP2XII-9-3Flank-R	CCGCGAGGTCGCTGCCTCCTGTGCGGTCGCGAGAAGCCTGTGTCACTGTAGCCTGCCAG
TgAP2XII-9-Cas9-F	ATACGACTCACTATAGGGCG	To construct the TgAP2XII-9-mAID specific CRISPR plasmid pSAG1::Cas9-U6::sg-TgAP2XII-9
TgAP2XII-9-Cas9-R	CTGCACGAAGTGTGTTTCCT
TgAP2XII-9-Cas9-U6-F	AGGAAACACACTTCGTGCAG
TgAP2XII-9-Cas9-U6-R	AGAAGGCCCGAAAGCGTTGGTAACTTGACATCCCCATTTA
TgAP2XII-9-Cas9-gRNA-F	ACCAACGCTTTCGGGCCTTCTGTTTTAGAGCTAGAAATAG
TgAP2XII-9-Cas9-gRNA-R	CGCCCTATAGTGAGTCGTAT
TgAP2XII-9-mAID-PCR1-F	AAGAGAAGCGAAGCACGGGT	Primers were used to identify TgAP2XII-9 gene tagging in the monoclone
TgAP2XII-9-mAID-PCR1-R	AAACAGGAGGGACTCCGTCA
TgAP2XII-9-mAID-PCR2-F	AGTCTGGGGTCGCTCAATCT
TgAP2XII-9-mAID-PCR2-R	GCACCTCCCTTCTCTATTGT
TgAP2XII-9-mAID-PCR3-F	AAGAGAAGCGAAGCACGGGT
TgAP2XII-9-mAID-PCR3-R	ATATCCAGCTGAACGGTCTG
TgAP2XII-9-mAID-PCR4-F	GACGGAGACTACAAGGATCA
TgAP2XII-9-mAID-PCR4-R	GCACCTCCCTTCTCTATTGT
